# Tumor cell-specific loss of GPX4 reprograms triacylglycerol metabolism to escape ferroptosis and impair antitumor immunity in NSCLC

**DOI:** 10.1101/2025.11.12.687999

**Authors:** Peng Wang, Shengdan Zhang, Xin Chen, Xu-Dong Yang, Shi Huang, Huiyong Yin, Hao-Yu Duan, Fuling Zhou, Jia Yu, Bo Zhong, Dandan Lin

## Abstract

Glutathione peroxidase 4 (GPX4) is a master regulator of ferroptosis, a process that has been proposed as a potential therapeutic strategy for cancer. Here we have unexpectedly found that inducible knockout of GPX4 in tumor cells significantly promotes non-small cell lung cancer (NSCLC) progression in the autochthonous *Kras*^LSL-G12D/+^*Lkb1*^fl/fl^ (KL) and *Kras*^LSL-G12D/+^*Tp53*^fl/fl^ (KP) mouse models, whereas inducible overexpression of GPX4 in tumor cells exerts the opposite effect. GPX4-deficient tumor cells evade ferroptosis by upregulating the expression of DGAT1/2 to promote the synthesis of triacylglycerol (TAG) and oxidized TAG (oxTAG) and the formation of lipid droplets in cells. In addition, GPX4-deficient tumor cells secrete TAG and oxTAG into the extracellular space to induce dysfunction of antitumor CD8^+^ T cells, thereby coordinating an immunoinhibitory tumor microenvironment (TME). Consistently, treatment with DGAT1/2 inhibitors or inducible overexpression of GPX4 in tumor cells significantly resensitizes tumor cells to ferroptosis and ignites the activation of T cells in the TME to inhibit NSCLC progression. These findings highlight a previously uncharacterized role of tumor cell-specific GPX4 in NSCLC progression and provide potential therapeutic strategies for NSCLC.
