## Supplementary Table 5 for "Tumor cell-specific loss of GPX4 reprograms triacylglycerol metabolism to escape ferroptosis and impair antitumor immunity in NSCLC"

### Sheet: Sheet1
Table S6 Primer sequence
RT-qPCR primers
Name	Forward (5' to 3')	Reverse (5' to 3')
mβ-Actin	ACGGCCAGGTCATCACTATT	TGGCATAGAGGTCTTTACGGA
mPlpp1	CAGTTGGACTCATTCAGGGAGC	TGGCGGTTTCATGGAGAGTCGT
mDgat1	GGTTCCGTGTTTGCTCTGGCAT	CCACTGACCTTCTTCCCTGTAG
mDgat2	CTGTGCTCTACTTCACCTGGCT	CTGGATGGGAAAGTAGTCTCGG
mGpd1l	CAGGACACAAGCTGCCAGAGAA	ATCTTGTGGATGAACTGGTGAGG
mGpam	GCAAGCACTGTTACCAGCGATC	TGCAATCAGCCTTCGTCGGAAG
mAgpat9	AGTGAGCTGGTGCATCTGACCT	GATTGGCGACACAGATACCTCC
mPla2g7	CTTCAAGCCCTTAGTGAGGACC	TGCGATGTCCTTTGGAGTCTGG
mSrebf2	AGAAAGAGCGGTGGAGTCCTTG	GAACTGCTGGAGAATGGTGAGG
mApoe	GAACCGCTTCTGGGATTACCTG	GCCTTTACTTCCGTCATAGTGTC
mAcsl1	ATCAGGCTGCTTATGGACGACC	CCAACAGCCATCGCTTCAAGGA
mPlpp3	CGGGATTGTCACGGGTATCTGA	GCAGTGAGAGGCTCGTCTTAGT
mCd36	GGACATTGAGATTCTTTTCCTCTG	GCAAAGGCATTGGCTGGAAGAAC
mFabp4	TGAAATCACCGCAGACGACAGG	GCTTGTCACCATCTCGTTTTCTC
mFabp5	GACGACTGTGTTCTCTTGTAACC	TGTTATCGTGCTCTCCTTCCCG
mIl10	CGGGAAGACAATAACTGCACCC	CGGTTAGCAGTATGTTGTCCAGC
mTnf	GGTGCCTATGTCTCAGCCTCTT	GCCATAGAACTGATGAGAGGGAG
mH2-q7	CATGAGCAGAGTTTCCGAGGGA	GTCACAGCCATACATCCACTGG
mCd226	CAGACATTGGCATCTACTCCTGC	GACATCTTGTCCAGGTTCTGCAG
mIfng	CAGCAACAGCAAGGCGAAAAAGG	TTTCCGCTTCCTGAGGCTGGAT
mTigit	GCTACAGGAGCCACAGCAGGCAC	CTGGAAGGTGAGGCCTAGGC
mPdcd1	TGCGGACTACAAGCGAATCACG	CTCAGCTTCTGGATAACCCTCG
Genotyping PCR primers
Name	Forward (5' to 3')	Reverse (5' to 3')
Kras	aga tcc ccg gga tgc aga aat tg	ctc gac cag ctt ctg atg gaa tta g
P53	gtt aaa ccc agc ttg acc a	ctt aaa ttc att act gtc tta acc aca gta gt
Lkb1	atc gga atg tga tcc agc tt	acg tag gct gtg caa cct ct
Gpx4-KO WT	ccg cag agc tga gtt tgc cac at	caa tcc cct gct ccc taa att att gtc ac
Gpx4-KO Mut	ata gag ggg cac cac gtt ctt gca	ctg gtt cac atg atc aac tgg gcg
Gpx4-OE WT	ttg gac ttt gac tgc agg gg	ccc ttt ctg ctt cat ctt gc
Gpx4-OE Mut	gga tta att atg gat ctg gg	cta aac gag ctc tgc ttt ta
	ChIP-qPCR primers
Name	Forward (5' to 3')	Reverse (5' to 3')
mDgat2 H3K4me3 #1	AGAGCACACCTGCAGCGAGG	TGCAACAGAACACTCCAAAAG
mDgat2 H3K4me3 #2	ACAGTAGGAGAGGACCACTA	GCCCAGAACTTACAAGAGGAGG
mDgat2 H3K27ac #1	CCCAGTTCCAGAATTACCCGCA	GTCATAGTTGGGATTTTAATAAA
mDgat2 H3K27ac #2	GCCCCCCATCCAGGAGCAAAG	CTGCCTCCTGAGTGCTGGGA
mGpd1l H3K4me3 #1	ACGTGAAGCCAGGAAGGGGAGG	TCAGACATTGTCCTCCATGT
mGpd1l H3K4me3 #2	GTAGCCCAGGTTGGCTTCACATTC	ACCTAGATTAGGTGGTAAGGAGG
mGpd1l H3K27ac #1	TGGGTCACGTGAGCCCCTATCAC	TTTACTATTGTGAGGCTG
mGpd1l H3K27ac #2	GCTGCATAATGAGTTCCAGGCC	TCAGTTATTTGTGGGTCCACTC
