## Supplementary Table 6 for "Tumor cell-specific loss of GPX4 reprograms triacylglycerol metabolism to escape ferroptosis and impair antitumor immunity in NSCLC"

### Sheet: Sheet1
Table S7 A list of antibodies and reagents.
REAGENT or RESOURCE	SOURCE	IDENTIFIER	WEBSITE	DILUTION
Antibodies
GPX4 (EPNCIR144)	abcam	Cat# ab125066	https://www.abcam.cn/glutathione-peroxidase-4-antibody-epncir144-ab125066.html	1:1000
4-HNE	abcam	Cat# ab46545	https://www.abcam.com/en-us/products/primary-antibodies/4-hydroxynonenal-antibody-ab46545	1:500
EpCAM	abclonal	Cat# A19301	https://abclonal.com.cn/Datasheet/Antibodies/A19301.pdf?v=1725335108	1:400
APOE	abclonal	Cat# A0304	https://abclonal.com/search?keyword=A0304&catid=	1:200
Calnexin	abcam	Cat# ab22595	https://www.abcam.com/en-us/products/primary-antibodies/calnexin-antibody-er-marker-ab22595	1:2000
Tubulin	Sungene Biotech	Cat# KM9003	http://www.sungenebiotech.com/index.php?m=Product&a=product_xq&catid=2&proid=53&prid=291&pid=724&id=1569	1:2000
Acetyl-Histone H3 (Lys27) (D5E4) XP® Rabbit mAb	Cell Signaling Technology	Cat# 8173	https://www.cellsignal.cn/products/primary-antibodies/acetyl-histone-h3-lys27-d5e4-xp-rabbit-mab/8173	1:100
Tri-Methyl-Histone H3 (Lys4) (C42D8) Rabbit mAb	Cell Signaling Technology	Cat# 9751	https://www.cellsignal.cn/products/primary-antibodies/tri-methyl-histone-h3-lys4-c42d8-rabbit-mab/9751	1:100
GAPDH	abclonal	Cat# AC027	https://abclonal.com.cn/catalog/AC027	1:2000
Anti-mouse CD45.2 BV421, (Clone 104)	Biolegend	Cat# 109831; RRID:AB_10900256	https://www.biolegend.com/en-gb/products/brilliant-violet-421-anti-mouse-cd45-2-antibody-7328	1:200
Anti-mouse CD11b FITC, (Clone M1/70)	Biolegend	Cat# 101206; RRID:AB_312789	https://www.biolegend.com/en-gb/products/fitc-anti-mouse-human-cd11b-antibody-347	1:200
Anti-mouse CD11b Percp, (Clone M1/70)	Biolegend	Cat# 101230; RRID:AB_2129374	https://www.biolegend.com/en-gb/products/percp-anti-mouse-human-cd11b-antibody-4315	1:200
Anti-mouse Ly6G APC-cy7, (Clone 1A8)	Biolegend	Cat# 127624; RRID:AB_10640819	https://www.biolegend.com/en-gb/products/apc-cyanine7-anti-mouse-ly-6g-antibody-6755	1:200
Anti-mouse CD11c Percp, (Clone N418)	Biolegend	Cat# 117328; RRID:AB_2129641	https://www.biolegend.com/en-gb/products/percp-cyanine5-5-anti-mouse-cd11c-antibody-4258	1:200
Anti-mouse MHCII PE, (Clone M5/114.15.2)	Biolegend	Cat# 107608; RRID:AB_313323	https://www.biolegend.com/en-gb/products/pe-anti-mouse-i-a-i-e-antibody-367	1:200
Anti-mouse MHCII APC, (Clone M5/114.15.2 )	Biolegend	Cat# 107614; RRID:AB_313329	https://www.biolegend.com/en-gb/products/apc-anti-mouse-i-a-i-e-antibody-2488	1:200
Anti-mouse CD24 AF700, (Clone M1/69)	Biolegend	Cat# 101835; RRID:AB_2566729	https://www.biolegend.com/en-gb/products/alexa-fluor-700-anti-mouse-cd24-antibody-12790	1:200
Anti-mouse CD64 PE-cy7, (Clone X54-5/7.1)	Biolegend	Cat# 139313; RRID:AB_2563903	https://www.biolegend.com/en-gb/products/pe-cyanine7-anti-mouse-cd64-fcgammari-antibody-10062	1:200
Anti-mouse Ly6C PI, (Clone HK1.4)	Biolegend	Cat# 128044; RRID:AB_2566577	https://www.biolegend.com/en-gb/products/pe-dazzle-594-anti-mouse-ly-6c-antibody-12513	1:200
Anti-mouse Siglecf FITC, (Clone S17007L)	Biolegend	Cat# 155504; RRID:AB_2750233	https://www.biolegend.com/en-gb/products/fitc-anti-mouse-cd170-siglec-f-antibody-16371	1:200
Anti-mouse Siglec-F BV421, (Clone S17007L)	Biolegend	Cat# 155509; RRID:AB_2810421	https://www.biolegend.com/en-gb/products/brilliant-violet-421-anti-mouse-cd170-siglec-f-antibody-17872	1:200
Anti_mouse EpCAM APC, (Clone 9C4)	Biolegend	Cat# 324208; RRID:AB_756082	https://www.biolegend.com/en-gb/products/apc-anti-human-cd326-epcam-antibody-3758	1:200
Anti_mouse CD31 PE-cy7, (Clone 390)	Biolegend	Cat# 102418; RRID:AB_830757	https://www.biolegend.com/en-gb/products/pe-cyanine7-anti-mouse-cd31-antibody-3942	1:200
Anti_mouse CD49d PE, (Clone 9C10 (MFR4.B))	Biolegend	Cat# 103705; RRID:AB_313046	https://www.biolegend.com/en-gb/products/pe-anti-mouse-cd49d-antibody-193	1:200
Anti_mouse GZMB AF647, (Clone GB11)	Biolegend	Cat# 515405; RRID:AB_2294995	https://www.biolegend.com/en-gb/products/alexa-fluor-647-anti-human-mouse-granzyme-b-antibody-6067	1:200
Anti_mouse IFNg Percp, (Clone XMG1.2)	Biolegend	Cat# 505822; RRID:AB_961359	https://www.biolegend.com/en-gb/products/percp-cyanine5-5-anti-mouse-ifn-gamma-antibody-4433	1:200
Anti_mouse CD80 FITC, (Clone 16-10A1)	Biolegend	Cat# 104705; RRID:AB_313126	https://www.biolegend.com/en-gb/products/fitc-anti-mouse-cd80-antibody-41	1:200
Anti_mouse CD86 FITC, (BU63)	Biolegend	Cat# 374204; RRID:AB_2721574	https://www.biolegend.com/en-gb/products/fitc-anti-human-cd86-antibody-15111	1:200
Anti-mouse H2-Kb bound to SIINFKEL antibody, (Clone 25-D1.16)	Biolegend	Cat# 141606; RRID:AB_11219595	https://www.biolegend.com/en-gb/products/apc-anti-mouse-h-2kb-bound-to-siinfekl-antibody-7882	1:200
Anti_mouse CD3 APC-cy7, (Clone 145-2C11)	Biolegend	Cat# 100330; RRID:AB_1877170	https://www.biolegend.com/en-gb/products/apc-cyanine7-anti-mouse-cd3epsilon-antibody-6070	1:200
Anti_mouse CD8 PE-cy7, (Clone 53-6.7)	Biolegend	Cat# 100722; RRID:AB_312761	https://www.biolegend.com/en-gb/products/pe-cyanine7-anti-mouse-cd8a-antibody-1906	1:200
Anti_mouse CD8 BV510, (Clone 53-6.7)	Biolegend	Cat# 100752; RRID:AB_2563057	https://www.biolegend.com/en-gb/products/brilliant-violet-510-anti-mouse-cd8a-antibody-7992	1:200
Anti_mouse CD4 BV421, (Clone GK1.5)	Biolegend	Cat# 100427; RRID:AB_493646	https://www.biolegend.com/en-gb/products/pacific-blue-anti-mouse-cd4-antibody-3316	1:200
Anti_mouse Tim-3 PI, (Clone B8.2C12)	Biolegend	Cat# 134013; RRID:AB_2632737	https://www.biolegend.com/en-gb/products/pe-dazzle-594-anti-mouse-cd366-tim-3-antibody-13760	1:200
Anti_mouse PD-1 Percp, (Clone 29F.1A12)	Biolegend	Cat# 135208; RRID:AB_2159184	https://www.biolegend.com/en-gb/products/percp-cyanine5-5-anti-mouse-cd279-pd-1-antibody-6496	1:200
Anti_mouse TOX (TXRX10) APC	Invitrogen	Cat# 50-6502-82	https://www.thermofisher.cn/cn/zh/antibody/product/TOX-Antibody-clone-TXRX10-Monoclonal/50-6502-82	1:200
TCF1	abclonal	Cat# A3091	https://abclonal.com.cn/catalog/A3091	1:1000
Goat anti-Rabbit IgG (H+L) Highly Cross-Adsorbed Secondary Antibody, Alexa Fluor™ Plus 594	Invitrogen	Cat# A32740	https://www.thermofisher.cn/cn/zh/antibody/product/Goat-anti-Rabbit-IgG-H-L-Highly-Cross-Adsorbed-Secondary-Antibody-Polyclonal/A32740	1:200
Anti-mouse CD8a-InVivo (Clone: 2.43)	Selleck	Cat# A2102	https://www.selleck.cn/products/anti-mouse-cd8a-invivo.html
Rat IgG2b isotype control-InVivo (Clone:LTF-2)	Selleck	Cat# A2116	https://www.selleck.cn/products/rat-igg2b-isotype-control-invivo.html
CD16/32 (93)	BioLegend	Cat# 101302	https://www.biolegend.com/en-us/products/purified-anti-mouse-cd16-32-antibody-190	1:200
Anti-CD36 antibody (Clone CRF D-2717)	This study	NA	NA
Chemicals
RPMI 1640 medium	Gibco	Cat11875085	https://www.thermofisher.cn/order/catalog/product/11875085?SID=srch-srp-11875085
DMEM medium	Monad	Cat# CC00101S	http://www.monadbiotech.com/ensearch/product.aspx?key=CC00101S
Tamoxifen	Sigma-Aldrich	Cat# T5648	https://www.sigmaaldrich.cn/CN/zh/product/sigma/t5648
4-hydroxyl-Tamoxifen	Sigma-Aldrich	Cat# H6278	https://www.sigmaaldrich.cn/CN/zh/search/h6278?focus=products&page=1&perpage=30&sort=relevance&term=H6278&type=product
Liproxstatin-1	Selleck	Cat# S7699	https://www.selleck.cn/products/liproxstatin-1.html
DMSO	Sigma-Aldrich	Cat# D2650	https://www.sigmaaldrich.cn/CN/zh/product/sigma/d2650
OxLDL	Kalenbiomed	Cat# 770252-7	https://kalenbiomed.com/products/hoxldl?_pos=1&_sid=d4483d7a0&_ss=r&variant=23381571911
PF06424439	MedChemExpress	Cat# HY108341	https://www.medchemexpress.cn/pf-06424439.html
T863	MedChemExpress	Cat# HY-32219	https://www.medchemexpress.cn/search.html?q=T863&ft=&fa=&fp=&fsp=&ftag=&fsc=&fcc=&fol=&type=inhibitors-and-agonists
Tween-80	Selleck	Cat# 6702	https://www.selleck.cn/products/tween-80.html
mIL2	CHAMOT	Cat# CM003-20MP	https://www.chamot-bio.com/zh/product/3518.html
PEG300	Selleck	Cat# 6704	https://www.selleck.cn/products/peg300.html
TRIzol	Invitrogen	Cat# 15596018	https://www.thermofisher.com/order/catalog/product/15596018?SID=srch-srp-15596018#/15596018?SID=srch-srp-15596018
PMA	Sigma	Cat# P8139	https://www.sigmaaldrich.com/catalog/product/sigma/p8139?lang=zh&region=CN
Ionomycin	Sigma	Cat# I0634	https://www.sigmaaldrich.com/catalog/product/sigma/i0634?lang=zh&region=CN
Golgi-stop	BD Biosciences	Cat# 554724	https://www.bdbiosciences.com/cn/applications/research/t-cell-immunology/th-1-cells/intracellular-markers/cytokines-and-chemokines/buffers/protein-transport-inhibitor-containing-monensin/p/554724
Critical Commercial Assays
Triglyceride-GloTM Assay	Promega	Cat# J3160	https://www.promega.com.cn/products/energy-metabolism/lipid-metabolism-assay/triglyceride-glo-assay/?gad_source=1&gclid=Cj0KCQjw7ZO0BhDYARIsAFttkCg4q0bga7edasWkIXuMnkn5OkgwuEn5QhT4cAjUdqiCPAMSo5dQ95oaAlV7EALw_wcB&catNum=J3160
2 x SYBR Green qPCR Master Mix	Bimake	Cat# B21203	https://www.bimake.cn/product/sybr-green-qpcr-master-mix.html
SYTOXTM Green Nuclear Probes	Invitrogen	Cat# S7020	https://www.thermofisher.cn/order/catalog/product/S7020?SID=srch-srp-S7020
C11-BODIPYTM 581/591	Invitrogen	Cat# D3861	https://www.thermofisher.cn/order/catalog/product/D3861?SID=srch-srp-D3861
Mouse Tumor Dissociation Kit	Miltenyi Biotech	Cat# 130-096-730	https://www.miltenyibiotec.com/CN-en/products/tumor-dissociation-kit-mouse.html#130-096-730
True-NuclearTM Transcription Factor Buffer Set	BioLegend	Cat# 424401	https://www.biolegend.com/en-gb/products/true-nuclear-transcription-factor-buffer-set-10859
Intracellular staining Permeabilization wash buffer (10×）	BioLegend	Cat# 421002	https://www.biolegend.com/en-us/products/intracellular-staining-permeabilization-wash-buffer-10x-1497
FluroFixbuffer	BioLegend	Cat# 422101	https://www.biolegend.com/en-us/products/fluorofix-buffer-4934
Percoll	GE Healthcare	Cat# 17-0891-09	http://www.shanjin.com.cn/productsclass.php?pid=178
TRUEscript RT Master Mix	Aidlab	Cat# PC58	http://www.aidlab.cn/products-show-en.asp?anclassid=95&nclassid=0&id=1870
Dynabeads™ FlowComp™ Mouse CD8 Kit	Invitrogen	Cat# 11462D	https://www.thermofisher.cn/order/catalog/product/11462D?SID=srch-srp-11462D
Dynabeads™ FlowComp™ Mouse CD4 Kit	Invitrogen	Cat# 11461D	https://www.thermofisher.cn/order/catalog/product/11461D?SID=srch-srp-11461D
MojoSort™ Mouse CD326 (Ep-CAM) Selection Kit	BioLegend	Cat# 480142	https://www.biolegend.com/en-gb/products/mojosort-mouse-cd326-ep-cam-selection-kit-18431
MojoSortTM Mouse CD45 Nanobeads	BioLegend	Cat# 480028	https://www.biolegend.com/en-us/products/mojosort-mouse-cd45-nanobeads-12355
ProLongTM Diamond Antifade Mountant with DAPI	Invitrogen	Cat# P36971	https://www.thermofisher.cn/order/catalog/product/P36971
5-color Manual IHC Kit	Absin	Cat# abs50013	http://www.absin-reagents.com/Products-33753530.html
Chick-iTTM TUNEL Colorimetric IHC Dection Kit	Invitrogen	Cat# C10625	https://www.thermofisher.cn/order/catalog/product/C10625?SID=srch-hj-C10625
EasySepTM Magnet	STEMCELL	Cat# 18000	https://www.stemcell.com/products/easysep-cell-separation-magnet.html
Oil-Red O Staining Kit	Beyotime	Cat# C0157M	https://www.beyotime.com/product/C0157M.htm
hematoxylin and eosin staining kits	Beyotime	Cat# C0105M	https://www.beyotime.com/product/C0105M.htm
Deposited Data
RNA-seq	This study	GEO:GSE281154	https://www.ncbi.nlm.nih.gov/geo/query/acc.cgi?acc=GSE281154
CUT&Tag	This study	GEO: GSE287544	https://www.ncbi.nlm.nih.gov/geo/query/acc.cgi?acc=GSE287544
Single cell RNA-seq	This study	GEO:GSE281159	https://www.ncbi.nlm.nih.gov/geo/query/acc.cgi?acc=GSE281159
Experimental Models: Organisms/strains
KrasLSL-G12D/+ mice	The Jackson Laboratory	Strain# 008179
Tp53fl/fl mice	The Jackson Laboratory	Strain# 008462
Lkb1fl/fl mice	The Jackson Laboratory	Strain# 014143
Gpx4m/m mice	GemPharmatech	N/A
Gpx4OE mice	GemPharmatech	N/A
OT-I/CD45.1+ mice	Cyagen Biosciences	Strain# C001375
Oligonucleotides
Primers for qRT-PCR, see Table S5	This study	N/A
Primers for genotyping, see Table S5	This study	N/A
Recombinant DNA
pDC316-mCMV-EGFP	This study	N/A
pDC316-mCMV-Cre-P2A-OVA	This study	N/A
pBHGlox(delta)E1,3Cre	This study	N/A
Software and Algorithms
GraphPad Prism 8.0	GraphPad Software	https://www.graphpad.com/
FlowJo X software	FlowJo	https://www.flowjo.com/
GSEA (v4.1.0)	Broad Institute	https://www.gsea-msigdb.org/gsea/index.jsp
Seurat (v4.1.0)	Butler et al., 2018	https://satijalab.org/seurat
R4.1.1	R core	https://www.r-project.org/
ImageScope	Leica	https://www.leicabiosystems.com/zh hk/digital-pathology/manage/aperio imagescope/
ImageJ (v1.52a)	National Institutes of Health, USA	https://imagej.net/ij/download.html
Cell Ranger software (v 4.1.0)	10 X Genomics	http://10xgenomics.com/
