## Supplementary Table 4 for "Tumor cell-specific loss of GPX4 reprograms triacylglycerol metabolism to escape ferroptosis and impair antitumor immunity in NSCLC"

### Sheet: Sheet1
Table S5 Gene sets for GSEA analysis
Regulation of lipid transport (GO:BP)	Lipid storge (GO:BP)	Lipid peroxidation	Ferroptosis	pro-phagocytosis genes (Haney et al, Nature genetics, 2018)	Antigen processing and presenation (GO:BP)	TCR signaling pathway (KEGG)	IFNg production	T cell activation	Immune co-inhibitory molecules
Ldlrap1	Acacb	Acacb	Slc3A2	Sppl3	Nod1	Jun	Isg15	Sirpb1C	Tigit
Pcsk9	Ces1d	Ces1D	Slc7A11	Bin2	H2-Q6	Zap70	Cd276	Ildr2	Pdcd1
Ces1d	Osbpl11	Osbpl11	Tp53	Ambra1	H2-Q7	Malt1	Scrib	Tigit	Ctla4
Apoc2l	Cds2	Cds2	Gclc	Arpc4	Ap3b1	Cd28	H2-Q7	Il4I1	Cd276
Eprs1	Abcg1	Abcg1	Gclm	Dock2	Ap3d1	Pdpk1	Abl1	Cd276	Tnfrsf14
Xrcc4	Apoc4	Apoc4	Gpx4	Pik3r5	Atg5	Ppp3Cc	Abl2	Traf3Ip2	Btla
Abca1	Plin2	Plin2	Acsl6	Rac1	Rab27a	Ppp3R1	App	Tmem98	Cd160
Abca2	Apoa1	Apoa1	Acsl4	Sash3	B2m	Pak4	Avpr2	Pik3R6	Lag3
Abcg1	Apoe	Apoe	Acsl1	Brk1	Calr	Icos	Bcl3	Dusp22	Havcr2
Adipoq	Aup1	Aup1	Acsl5	Wasf2	Cd1d1	Vav1	C1Qbp	Scrib	Ceacam1
Agt	C3	C3	Acsl3	Cyfip1	Cd68	Ikbkb	Runx1	Nckap1L	Sirpa
Agtr1a	Cav1	Cav1	Lpcat3	Nckap1l	Ctse	Map3K8	Runx3	Il1Rl2	Cd47
Agtr2	Cd36	Cd36	Alox15	Abi1	Ctsl	Map3K7	Cd14	Wwp1	Cd48
Akt1	Ces1g	Ces1G	Sat1	Nhlrc2	Ctss	Akt1	Cd1D1	Jmjd6	Cd244
Akt2	Cidea	Cidea	Tf	Actr3	Ext1	Akt2	Cd2	Xrcc4
Apoa1	Cideb	Cideb	Tfrc	Arpc2	Fcer1g	Nras	Cd3E	Foxp1
Apoa2	Crp	Crp	Steap3	Arpc3	Fcgr1	Akt3	Cebpg	Card11
Apoa4	Cry1	Cry1	Slc11A2	Actr2	Fcgr2b	Vav2	Ccr2	Braf
Apoc1	Cry2	Cry2	Slc39A14	Lcmt1	Fcgr3	Chp2	Ccr7	Gpr18
Apoc2	Dgat1	Dgat1	Pcbp2	Tm2d2	Fgl2	Nfat5	Ddit3	H2-Q6
Apoc3	Ehd1	Ehd1	Slc40A1	Myo9b	Gba	Nfkb1	Eomes	Abl1
Apoe	Ces1c	Ces1C	Pcbp1	Xpr1	Pdia3	Nfkbib	F2Rl1	Abl2
Atp5pf	Ces1e	Ces1E	Fth1	Cd93	H2-Aa	Nfkbia	Fadd	Actb
Atp8a1	Fxn	Fxn	Ftl	Rpl28	H2-Ab1	Pak6	Flt3	Pawr
Bmp6	Cidec	Cidec	Map1Lc3C	C11orf73	H2-D1	Nfkbie	Tlr3	Ada
Tspo	B4galnt1	B4Galnt1	Map1Lc3B2	Chic2	H2-Eb1	Nck1	Fzd5	Adam17
Anxa2	Gba1	Gba1	Map1Lc3A	Pcnx	H2-K1	Ctla4	Gas6	Adam8
Cav1	Gm2a	Gm2A	Map1Lc3B2	Ppme1	H2-M2	Csf2	Gata3	Adk
Runx1	Bscl2	Bscl2	Atg7	Tm2d3	H2-M3	Pik3R5	Lilrb4A	Adora2A
Ces1g	Hexa	Hexa	Ncoa4	Tm2d1	H2-DMa	Cd4	H2-M3	Ager
Crh	Hexb	Hexb	Prnp	Ube2d3	H2-DMb1	Nfatc4	Hmgb1	Aif1
Crhr1	Il1b	Il1B	Hmox1	Stt3a	H2-DMb2	Mapk14	Hras	Ap3B1
Cry1	Itgav	Itgav	Vdac2	Ostc	H2-Q1	Mapk12	Hspd1	Ap3D1
Cry2	Itgb3	Itgb3	Vdac3	Lamtor2	H2-Q10	Nfatc3	Irf8	Apc
Cyp19a1	Lep	Lep	Cybb	Rraga	H2-Q2	Rela	Ifnar1	Atg5
Cyp2j5	Lipa	Lipa	Ftmt	Lamtor4	H2-Q4	Kras	Il10	Arg1
Dab2	Lpl	Lpl	Cd36	Actb	H2-T10	Cd8A	Il12A	Arg2
Dbi	Stard4	Stard4	Fabp4	Lamtor3	H2-T22	Cd247	Il12B	Rhoa
Edn1	Mest	Mest	Fabp5	Fnip2	H2-T23	Nck2	Il12Rb1	Rab27A
Egf	Mup1		Aifm2	Basp1	H2-T24	Map3K14	Il12Rb2	Atf2
Ces1c	Nfkbia		Gch1	Fadd	Mr1	Cd3D	Il18	Atp7A
Ces1e	Npc1		Dhodh	Aip	Hfe	Cd3E	Il18Rap	Slc7A1
Fabp3	Enpp1		Dhcr7		Icam1	Pak1	Il1B	B2M
Acsl1	Ppara		Mboat1		Ide	Cd3G	Il1R1	Bad
Fasl	Ppard		Mboat2		Ighm	Cblc	Il18R1	Bax
Gal	Pparg				Cd74	Lcp2	Cd47	Bcl10
Galr1	Ptpn2				Psmb9	Plcg1	Itk	Bcl2
Gdf9	Msr1				Psmb8	Nfatc2	Jak2	Bcl2A1D
Lpcat3	Soat1				Slc11a1	Nfatc1	Laptm5	Bcl3
Hrh2	Sqle				Pikfyve	Lck	Lgals9	Bcl6
Igfbp3	Scarb1				Psap	Cdc42	Lta	Bid
Il1a	Srebf2				Psme1	Rasgrp1	Tlr7	Prdm1
Il1b	Stat5a				Psme2	Sos2	Tlr8	Blm
Irak1	Stat5b				Ptpn22	Chuk	Il1Rl1	Bmi1
Itgav	Vstm2a				Rab10	Raf1	Havcr2	Bmp4
Itgb3	Zfyve1				Rab5b	Tnf	Slc11A1	Zfp36L1
Lipg	Tnf				Rab6a	Card11	Nras	Zfp36L2
Lrp1	Nr1h3				Rab34	Pak2	Pde4B	Casp3
Mfn2	Nr1h2				Relb	Rhoa	Enpp1	Ctnnb1
Mif	Soat2				Tapbpl	Ptpn6	Prnp	Cav1
Commd1	Asxl1				Tap1	Pdcd1	Ptpn22	Runx2
Myb	Fitm2				Tap2	Mapk9	Sirpa	Runx1
Nfkbia	Bltp1				Tapbp	Mapk11	Ripk2	Runx3
Nkx3-1	Zc3h12a				Thbs1	Map2K2	Raet1D	Cbfb
Ntsr1	Clstn3				Traf6	Prkcq	Rara	Ccnd3
Oxt	Pla2g4c				Trex1	Mapk13	Rasgrp1	Ccr6
P2rx7	Ffar2				Was	Map2K1	Trim27	Cd151
P2ry2	Ldaf1				Bag6	Map2K7	Foxp3	Ctla4
Furin	Ces1f				Treml4	Grap2	Slc7A5	Cd1D1
Abcb4	Osbpl8				Ythdf1	Grb2	Spn	Cd24A
Prkcd	Apob				Rab8b	Mapk3	Il20Rb	Cd28
Pla2r1	Ces1a				Fcgr4	Il10	Arid5A	Cd37
Pla2g4a	Fto				Nod2	Ptprc	Tlr4	Cd3D
Pltp	Pla2g10				Clec4b2	Sos1	Tnf	Cd3E
Pomc	Nrip1				Unc93b1	Mapk1	Cd27	Cd3G
Pon1	Dysf				Wdfy4	Hras	Pglyrp1	Cd4
Pparg	Acvr1c				Ifi30	Ikbkg	Cd40Lg	Cd44
Ptch1	Angptl3				H2-T-ps	Tec	Tnfsf9	Cd48
Ptpn11	Negr1				Pycard	Gsk3B	Txk	Cd5
Abcg4	Pisd				Arl8b	Cblb	Scgb1A1	Cd59A
Ren1	Ces1b				Rab32	Cbl	Wnt5A	Cd6
Scp2	Smim22				Rftn1	Itk	Ticam2	Cd80
Shh	Ikbke				Rab35	Lat	Cd226	Cd81
Sstr4	Alkbh7				Trem2	Ifng	Zfpm1	Cd83
Spp1	Pnpla2				Mfsd6	Cd40Lg	Zc3H12A	Cd84
Srebf2	Plin3					Pik3R3	Carmil2	Cd86
Surf4	Plin5					Cdk4	Gadd45G	Cd8A
Syk	Rnf213					Ppp3Cb	Pde4D	Cdk6
Nrg1	Abhd5					Dlg1	Vtcn1	Cdkn2A
Tac1	Ttc39d					Ppp3Ca	Klre1	Cebpb
Acsl6	Dgat2					Pik3Ca	Il27	Coro1A
Abca8a	Npc2					Pik3Cb	Nod2	Cxcr4
Abca5	Fitm1					Pik3Cd	Axl	Ccr9
Thbs1	Ldah					Bcl10	Sh2D1B1	Ccr2
Tnfrsf11a	Hilpda					Fyn	Klrk1	Ccr7
Tnfsf11	Ttc39b					Fos	Tcirg1	Csk
Nr1h3	Tmem135					Pik3Cg	Azi2	Ctla2A
Nr1h2	Cds1					Vav3	Slamf1	Ctsl
Prap1	Asxl2					Pik3R1	Slamf6	Cxadr
Erfe	Ces1h					Pik3R2	Gimap5	Cd55
Tmf1	Mospd2					Chp1	Il27Ra	Ddost
Ces1f	Trem2						Cd160	Dlg1
Pla2g3	Sirt1						Crtam	Dpp4
Ces1a							Tyk2	Efnb1
Naxe							Ripk3	Efnb2
Avpr1b							Pglyrp2	Egr1
Map2k6							Pdcd1Lg2	Egr3
Mapk9							Il21	Eomes
Pla2g10							Cd274	Ephb4
Abca13							Pycard	Ephb6
Abca7							Tnfrsf13C	Epo
Abca8b							Vsir	Erbb2
Abca3							Sash3	Drosha
Zdhhc8							Rnf19B	Mpzl2
Dennd5b							Il33	Bcl11A
Ces1b							Ulbp1	F2Rl1
Irs2							Nfkbiz	Fadd
Acsl5							Tlr9	Fanca
Atp8a2							Gimap3	Fas
Acsl4							Il23A	Fcer1G
Nus1							Cd96	Fgl2
Nucb2								Fkbp1A
Pla2g6								Fkbp1B
Gps2								Flot2
C1qtnf1								Flt3
Retn								Fosl2
Repin1								Fut7
Ghrl								Dtx1
Ptges								Fyn
Sar1b								Fzd5
Fis1								Fzd7
Prelid1								Gata3
Lamtor1								Gba
Eepd1								Kat2A
Ttc39d								Gja1
Washc1								Gli3
Arv1								Lilrb4A
Tmem97								Gpam
Triap1								H2-Aa
Ttc39b								H2-Ab1
Tmem30a								H2-D1
Hbp1								H2-Eb1
Abca12								H2-K1
Kdm5b								H2-M2
Ces1h								H2-M3
Sec24a								H2-Dma
Ecrg4								H2-Dmb1
Lrat								H2-Dmb2
Trem2								H2-Oa
Sirt1								H2-Ob
Osbpl6								H2-Q1
Hrh3								H2-Q10
								H2-Q2
								H2-Q4
								H2-Q7
								H2-T10
								H2-T22
								H2-T23
								Mr1
								Ptpn6
								Hes1
								Hfe
								Foxj1
								Hlx
								Hmgb1
								Hmga1
								Hsph1
								Hspb1
								Hspd1
								Hsp90Aa1
								Icam1
								Irgm1
								Ifnar1
								Ifnar2
								Ifng
								Igf1
								Igf2
								Igtp
								Cd74
								Il12A
								Il12B
								Il12Rb1
								Il15
								Il18
								Il1A
								Il1B
								Il18R1
								Il2Ra
								Il2Rg
								Il4Ra
								Il6
								Il6Ra
								Il6St
								Il7
								Il7R
								Gimap1
								Irf1
								Irf4
								Itch
								Itgal
								Itgam
								Itgav
								Itgax
								Itgb2
								Cd47
								Itk
								Jag2
								Jak2
								Jak3
								Kit
								Mafb
								Lag3
								Laptm5
								Lat
								Lck
								Lef1
								Lepr
								Lfng
								Lgals1
								Lgals3
								Lgals9
								Lipa
								Sh2B3
								Loxl3
								Anxa1
								Glmn
								Ly9
								Mad1L1
								Smad3
								Havcr2
								Smad7
								Cd46
								Mdk
								Men1
								Kitl
								Clec4D
								Msn
								Myb
								Myc
								Myh9
								Nck1
								Nck2
								Nedd4
								Nfatc3
								Slc11A1
								P2Rx7
								Enpp1
								Prkcq
								Prkcz
								Pknox1
								Pla2G2D
								Lcp1
								Ccl21A
								Pnp
								Ppp3Ca
								Ppp3Cb
								Prkar1A
								Prkdc
								Mapk8Ip1
								Prnp
								Psap
								Psen1
								Psen2
								Psmb10
								Pten
								Dicer1
								Ptger4
								Ptpn2
								Ptpn22
								Sirpa
								Ptprc
								Ripk2
								Rac2
								Rara
								Rasgrp1
								Relb
								Rora
								Rorc
								Rpl22
								Rps6
								Ncor1
								Sart1
								Satb1
								Ccl2
								Ccl5
								Cxcl12
								Sema4A
								Foxp3
								Spi1
								Sftpd
								Shh
								Slc4A2
								Slfn1
								Slfn2
								Smarca4
								Smarcb1
								Smarcc1
								Sos1
								Sos2
								Sox12
								Sox13
								Sox4
								Sp3
								Spn
								Klhl25
								Srf
								Btla
								Stat3
								Stat4
								Stat5A
								Stat5B
								Stat6
								Cblb
								Stk11
								Syk
								Sdc4
								Themis
								Fancd2
								Il20Rb
								Tcf7
								Kmt2A
								Zeb1
								Tcf3
								Zfp609
								Prdx2
								Nlrp3
								Kat7
								Cd300A
								Tgfb1
								Tgfbr2
								Thy1
								Tnfrsf1B
								Cd27
								Tnfrsf9
								Tnfsf11
								Cd40Lg
								Tnfsf8
								Tnfsf9
								Traf6
								Trex1
								Tfrc
								Trp53
								Tsc2
								Tnfrsf4
								Txk
								Scgb1A1
								Vav1
								Vcam1
								Vnn1
								Was
								Wnt10B
								Wnt4
								Xbp1
								Zap70
								Rab29
								Zfp35
								Zbtb7B
								Gsn
								Ikzf1
								Ikzf3
								Ambra1
								Shb
								Zc3H12A
								Tnfrsf14
								Cyp26B1
								Armc5
								Fgl1
								Carmil2
								Zbtb16
								Zc3H12D
								Gadd45G
								Arid1B
								Malt1
								Lax1
								Tnfsf13B
								Vtcn1
								Pde5A
								Nfkbid
								Tarm1
								Il27
								Tox
								Ceacam1
								Zbtb1
								Nlrc3
								Zfp608
								Brd7
								Tspan32
								Rps3
								Tcirg1
								Eif2Ak4
								Azi2
								Slamf1
								Sh2D2A
								Prex1
								Duxbl1
								Slamf6
								Gimap5
								Lig4
								Rc3H2
								Itpkb
								Rasal3
								Chd7
								Sirpb1A
								Gpr183
								Zmiz1
								Treml2
								Dhps
								H2-Eb2
								Rc3H1
								Gm5150
								Cracr2A
								Itgad
								Lrrc32
								Icosl
								Tnfsf14
								Mink1
								Ctps
								Ncaph2
								Batf
								Icos
								Cd160
								Sit1
								Dll4
								Wdfy4
								Apbb1Ip
								Socs6
								Otud5
								Crtam
								Tyk2
								Lgals8
								Patz1
								Mettl3
								Adrm1
								Rbx1
								Actl6A
								Clptm1
								Socs5
								Elf4
								Ripk3
								Clec4E
								Mtor
								Smarce1
								Zc3H8
								Tbx21
								Rsad2
								Pdcd1Lg2
								Zbtb32
								Bcl11B
								Hs1Bp3
								Sh3Rf1
								Ncstn
								Il21
								Cd274
								Btnl6
								Dusp10
								Tsc1
								Ndfip1
								Twsg1
								Prelid1
								Stoml2
								H2-T-Ps
								Sirpb1B
								Pycard
								Pbrm1
								Smarcd3
								Nkap
								Nrarp
								Smarca2
								Peli1
								Gpr89
								Tespa1
								Rabl3
								Smarcc2
								Kdelr1
								Dcaf12
								Tnfaip8L2
								Znhit1
								Dlg5
								Tnfrsf13C
								Phf10
								Nkg7
								Dusp3
								Fcho1
								Vsir
								Sash3
								Cyld
								Stx11
								Rhoh
								Lmbr1L
								Slamf7
								Nhej1
								Dock8
								Arid2
								Sla2
								Ccdc88B
								Selenok
								Nfkbiz
								Kat5
								Gimap3
								Il23A
								Smarcd2
								Smarcd1
								Dnaja3
								Clec2I
								Entpd7
								Gpnmb
								Arid1A
								Dock2
								Tnfrsf21
								Pag1
								Slamf9
								Cul4A
